# CLEC18A interacts with sulfated GAGs and controls clear cell renal cell carcinoma progression

**DOI:** 10.1101/2024.07.08.602586

**Authors:** Gustav Jonsson, Maura Hofmann, Stefan Mereiter, Lauren Hartley-Tassell, Irma Sakic, Tiago Oliveira, David Hoffmann, Maria Novatchkova, Alexander Schleiffer, Josef M. Penninger

**Affiliations:** Institute of Molecular Biotechnology of the Austrian Academy of Sciences, IMBA, Dr. Bohr-Gasse 3, 1030 Vienna, Austria; Vienna BioCenter PhD Program, Doctoral School of the University of Vienna and Medical University of Vienna, 1030, Vienna, Austria; Eric Kandel Institute, Department of Laboratory Medicine, Medical University of Vienna, Vienna, Austria; Institute for Glycomics, Griffith University, Southport, QLD, Australia; Department of Medical Genetics, Life Sciences Institute, University of British Columbia, Canada; Helmholtz Centre for Infection Research, Braunschweig, Germany

**Keywords:** C-type lectin, glycosaminoglycan, proteoglycan, proximal tubule, clear cell renal cell carcinoma

## Abstract

C-type lectins are a large family of proteins with essential functions in both health and disease. In cancer, some C-type lectins have been found to both promote and inhibit tumor growth, but many of the C-type lectins still remain uncharacterised in a tumor context. Therefore, there is growing interst in further elucidating the mechanisms with which C-type lectins control tumor growth. Here, we report a key role of the CLEC18 family of C-type lectins in the progression of clear cell renal cell carcinoma (ccRCC). The CLEC18 family is conserved across the entire Chordata phylum with recent gene duplication events in humans. We found that CLEC18A is exclusively expressed in the proximal tubule of the kidney and the medial habenula of the brain. We further identified sulfated glycosaminoglycans (GAGs) of proteoglycans as the main CLEC18A ligand, making them unique among C-type lectins. In ccRCC patients, high expression of the *CLEC18* family lectins in the tumor are associated with improved survival. In mouse models of ccRCC, deletion of the mouse ortholog *Clec18a* resulted in enhanced tumor growth. Our results establishes CLEC18A as a novel and critical regulators of ccRCC tumor growth and highlights the potential benefit of modulating *CLEC18* expression in the renal tumor microenvironment.
