## Supplementary table 1 Lectin pulldown raw data for "CLEC18A interacts with sulfated GAGs and controls clear cell renal cell carcinoma progression"

### Sheet: Sheet1
Hits from lectin pulldown, i.e. putative CLEC18A ligands.
Hit: Log2FC(PymT/Ac711) > 1
Gene	Log2FC(PymT/Ac711)	Secreted or general membrane bound receptor?	Secreted/MembraneBound and Proteoglycan or proteoglycan related?
Htra1	9.23773	Yes	No
Sdc1	8.28691	Yes	Yes
Col12a1	7.8315	Yes	No
Sdc2	7.78088	Yes	Yes
Mvp	7.07778	No	No
Anxa8	6.96541	No	No
Sqstm1	6.73572	No	No
Thbs1	6.54636	Yes	No
Lgals1	6.49731	Yes	No
Lox	6.33332	Yes	No
Sparc	6.31894	Yes	No
S100a4	6.2817	Yes	No
Gsta1	6.17343	No	No
Phgdh	6.0761	No	No
Vcan	5.97951	Yes	Yes
Nqo1	5.97705	No	No
Ccn1	5.96187	Yes	No
Maoa	5.94943	No	No
Itm2b	5.90761	Yes	No
Ugdh	5.75584	No	No
Krt14	5.69419	No	No
Aplp2	5.66313	No	No
App	5.66187	No	No
Akr1b1	5.63163	No	No
Fth1	5.627	No	No
Tagln2	5.59175	No	No
Lrp1	5.56281	No	No
Galk1	5.40256	No	No
Lpl	5.2776	Yes	No
Gpc1	5.21512	Yes	Yes
Aebp1	5.18325	Yes	No
Gpatch4	5.16507	No	No
Nrp1	5.1612	No	No
Arpc5l	5.14241	No	No
Mprip	5.05554	No	No
Cryab	5.04124	Yes	No
Srpx2	5.02939	Yes	No
Tgfbr3	5.01212	Yes	No
Atxn10	5.01144	No	No
Them6	4.94561	Yes	No
Lrpap1	4.90923	No	No
Bgn	4.89671	Yes	Yes
H2-L	4.85937	Yes	No
Luc7l	4.85575	No	No
Ass1	4.66162	No	No
Aldh3a1	4.61896	No	No
Stom	4.5739	Yes	No
Rai14	4.52396	No	No
Cdk1	4.45153	No	No
Fbln2	4.40253	Yes	No
Sulf2	4.33444	Yes	Yes
Tpm1	4.25242	No	No
Gsdmd	4.19877	Yes	No
Gsta4	4.19641	No	No
Pla2g4a	4.15093	No	No
Gemin5	4.10425	No	No
Gsn	4.05183	No	No
Ddx52	4.02912	No	No
Xrcc6	3.98626	No	No
Actc1	3.92082	No	No
Ifi202	3.88726	No	No
Msn	3.85218	Yes	No
Epb41l2	3.82099	Yes	No
Pinx1	3.81771	No	No
Tpm3	3.80397	No	No
Lipa	3.79502	No	No
Gas1	3.76995	Yes	No
Dnajc21	3.73552	No	No
Akr1b8	3.714	No	No
Flna	3.66977	No	No
Rrm1	3.66679	No	No
Ndnf	3.60787	Yes	No
Nrp2	3.59789	No	No
Strap	3.55654	No	No
Tpm4	3.4484	No	No
Gkap1	3.41232	No	No
Dclk1	3.38135	No	No
Myo5a	3.37007	No	No
Vim	3.28302	No	No
H1-1	3.28007	No	No
Dkc1	3.27292	No	No
Rfc5	3.26334	No	No
Lgals3	3.26301	Yes	No
Arpc5	3.25397	No	No
Itgav	3.25179	Yes	No
Arpc2	3.22696	No	No
Myo18a	3.22445	No	No
Mtap	3.2026	No	No
Serpinh1	3.1795	No	No
Tmod3	3.17802	No	No
Ppil4	3.15961	No	No
Xrcc5	3.14018	No	No
Ddx21	3.10768	No	No
Esd	3.07002	No	No
Colec12	3.02271	Yes	No
Itih2	2.99932	Yes	No
Gclm	2.9948	No	No
Myh9	2.99089	No	No
Nedd4	2.95175	No	No
Postn	2.93166	Yes	No
Sqor	2.90213	No	No
Adh7	2.90194	No	No
Klhdc4	2.87455	No	No
Ripk3	2.87368	No	No
Riok1	2.86893	No	No
Top2a	2.84767	No	No
Arpc4	2.82495	No	No
Mcm7	2.82216	No	No
Fn1	2.81455	Yes	No
Arpc3	2.812	No	No
Arpc1b	2.8021	No	No
Gar1	2.76095	No	No
Pdgfra	2.75149	No	No
Phf6	2.72402	No	No
Dnajc7	2.69413	No	No
Mybbp1a	2.68424	No	No
Steap3	2.63963	No	No
Atic	2.62608	No	No
Flot1	2.60408	Yes	No
Srpk1	2.59902	No	No
Myl12b	2.55042	No	No
Pop1	2.54737	No	No
Actr2	2.53964	No	No
Baz1b	2.51105	No	No
Casp1	2.50609	Yes	No
Gstm1	2.50606	Yes	No
Mcm2	2.4913	No	No
Pcna	2.48912	No	No
Ssrp1	2.46357	No	No
Ppan	2.46101	No	No
Myl6	2.45775	No	No
Srpra	2.45233	No	No
Ate1	2.43347	No	No
Mcm3	2.40831	No	No
Ftsj3	2.40695	No	No
Dnajc2	2.39386	No	No
Camk2d	2.38285	No	No
Parp4	2.37753	No	No
Mcm6	2.36403	No	No
Nsf	2.35377	No	No
Ptgs1	2.31447	No	No
Ddx20	2.29278	No	No
Bms1	2.26354	No	No
Tpm3-rs7	2.26078	No	No
Msh6	2.21352	No	No
Mfge8	2.19687	Yes	No
Supt16h	2.19631	No	No
Snrnp70	2.18232	No	No
Myo1c	2.16494	No	No
Cyp20a1	2.16009	Yes	No
Actr3	2.15883	No	No
Prkca	2.14786	No	No
Pdgfrb	2.12678	Yes	No
Rsu1	2.11019	No	No
Polr1f	2.10477	No	No
Cxxc1	2.10349	No	No
Csnk2a2	2.08941	No	No
Ipo5	2.07602	No	No
Top2b	2.03135	No	No
Ap2a2	2.0225	Yes	No
Nifk	2.02017	No	No
Ipo4	1.98813	No	No
Glud1	1.98564	No	No
Ahnak	1.97663	No	No
Ddx18	1.96902	No	No
Lrrc59	1.96165	No	No
Ptgr1	1.91971	No	No
Phf20l1	1.91928	No	No
Myof	1.9122	Yes	No
Mroh1	1.90415	No	No
Ddx54	1.88947	No	No
Numa1	1.84426	No	No
Pes1	1.82905	No	No
Dhx35	1.81699	No	No
Csnk2a1	1.7732	No	No
Dnajb6	1.75434	No	No
Parp1	1.75386	No	No
Pum3	1.6924	No	No
Cebpz	1.68773	No	No
Dhx8	1.67036	No	No
Metap2	1.66706	No	No
Loxl4	1.6669	Yes	No
Gemin4	1.66611	No	No
Tra2b	1.6441	No	No
Gnl3	1.64255	No	No
Stat1	1.64156	No	No
Ebna1bp2	1.63476	No	No
Abcf2	1.60062	No	No
Thoc2	1.59748	No	No
Smarcc1	1.57399	No	No
Actbl2	1.56462	No	No
Nub1	1.56293	No	No
Plod3	1.55824	Yes	No
Hsph1	1.54974	No	No
Rnf213	1.53903	No	No
Cul5	1.53619	No	No
Ddx23	1.52086	No	No
Srprb	1.50976	No	No
Ehd1	1.50257	Yes	No
Nsd2	1.48819	No	No
Gtpbp4	1.48018	No	No
Samhd1	1.4677	No	No
Hmmr	1.42794	Yes	No
Myo1e	1.41541	No	No
Myh10	1.38489	No	No
Hspa14	1.38263	No	No
Mcm4	1.37057	No	No
Map1a	1.3693	No	No
Sdc4	1.33863	Yes	Yes
Bclaf1	1.33695	No	No
Ddx27	1.33606	No	No
Flii	1.32926	No	No
Cpsf6	1.31913	No	No
Tgm2	1.31665	Yes	No
Lims1	1.31237	Yes	No
Ybx1	1.29092	Yes	No
Rps8	1.28022	No	No
Ifitm3	1.27836	Yes	No
Eif2b4	1.27735	No	No
Axl	1.24635	Yes	No
Tcof1	1.20908	No	No
Sptbn2	1.20133	No	No
Nol6	1.19944	No	No
Naa10	1.19804	No	No
Dhx37	1.18137	No	No
Snrpa	1.16248	No	No
Smarca5	1.15324	No	No
Rpl24	1.14795	No	No
Flnb	1.14327	No	No
Ap2m1	1.12193	Yes	No
Ubr4	1.11936	No	No
Gsr	1.11516	No	No
Frg1	1.1011	No	No
Ap2b1	1.08876	No	No
Krr1	1.08819	No	No
Rpa1	1.08774	No	No
Ccar1	1.08644	No	No
Tmpo	1.08132	No	No
Nmt1	1.06162	No	No
Far1	1.03061	No	No
Wdr83	1.02502	No	No
Ddx55	1.01561	No	No
Myo5c	1.00824	No	No
Gart	1.0047	No	No
Pfn1	0.99734	No	No
