## Supplementary table 2 Glycoarray raw data for "CLEC18A interacts with sulfated GAGs and controls clear cell renal cell carcinoma progression"

### Sheet: Sheet1
Class	Spot number	Name	Structure	Fc control binding (fold change over background)	P205-Fc binding (fold change over background)
Terminal Galactose	7A	Lacto-N-Biose I	Galβ1-3GlcNAc	2.85	0.04
Terminal Galactose	8A	N-Acetyllactosamine (LacNAc)	Galβ1-4GlcNAc
Terminal Galactose	9A	β1-4 Galactobiose	Galβ1-4Gal		0.1
Terminal Galactose	10A	β-1-6 Galactosyl-N-acetyl glucosamine	Galβ1-6GlcNAc
Terminal Galactose	11A	β-1-3 Galactosyl-N-acetyl galactosamine (T antigen)	Galβ1-3GalNAc	5.54
Terminal Galactose	12A	Asialo GM1	Galβ1-3GalNAcβ1-4Galβ1-4Glc		1.79
Terminal Galactose	13A	Lacto-N-tetraose	Galβ1-3GlcNAcβ1-3Galβ1-4Glc
Terminal Galactose	14A	Lacto-N-neotetraose	Galβ1-4GlcNAcβ1-3Galβ1-4Glc
Terminal Galactose	15A	Lacto-N-neohexaose	Galβ1-4GlcNAcβ1-6(Galβ1-4GlcNAcβ1-3)Galβ1-4Glc
Terminal Galactose	16A	Lacto-N-hexaose	Galβ1-4GlcNAcβ1-6(Galβ1-3GlcNAcβ1-3)Galβ1-4Glc	3.64	2.36
Terminal Galactose	17A	Globotriose	Galα1-4Galβ1-4Glc
Terminal Galactose	18A	Galactosyl-Tn Antigen	Galβ1-3GalNAcα1-O-Ser
Terminal Galactose	19A	α1-3 Galactobiose	Galα1-3Gal		0.69
Terminal Galactose	20A	Linear B-2 Trisaccharide	Galα1-3Galβ1-4GlcNAc		2.17
Terminal Galactose	21A	Linear B-6 Trisaccharide	Galα1-3Galβ1-4Glc
Terminal Galactose	22A	α1-3, β1-4,α1-3 Galactotetraose	Galα1-3Galβ1-4Galα1-3Gal
Terminal Galactose	23A	β1-6 Galactobiose	Galβ1-6Gal
Terminal Galactose	24A	P1 antigen	Galα1-4Galβ1-4GlcNAc
Terminal Galactose	7B	Globopentaose (Gb5) (SSEA-3a)	Galβ1-3GalNAcβ1-3Galα1-4Galβ1-4Glc	6.46
Terminal Galactose	8B	Core type 4/Gb5 triose structure	Galβ1-3GalNAcβ1-3Gal
Terminal Galactose	9B	Lactose	Galβ1-4Glc		1.22
Terminal Galactose	10B	β1-4 Galactobiose	Galβ1-4Gal
Terminal Galactose	11B	β1-6 Galactobiose	Galβ1-6Gal
Terminal Galactose	12B	α1-2 Galactobiose	Galα1-2Gal
Terminal Galactose	13B	β1-2 Galactobiose	Galβ1-2Gal
Terminal Galactose	14B	Lactose 3'-sulfate	(3S)Galβ1-4Glc
Terminal Galactose	15B	3-O-(a-D-Galactopyranosyl)-D-glucopyranose	Galα1-3Glc
Terminal Galactose	16B	β1-3 Galactobiose	Galβ1-3Gal
Terminal Galactose	17B	3-O-(b-D-Galactopyranosyl)-D-glucopyranose	Galβ1-3Glc
Terminal Galactose	18B	α1-4 Galactobiose	Galα1-4Gal
Terminal Galactose	19B	αLactose	Galα1-4Glc
Terminal Galactose	21B	α1-6 Galactobiose	Galα1-6Gal
Terminal Galactose	22B	6-O-(b-D-Galactopyranosyl)-D-glucopyranose	Galα1-6Glc
Terminal Galactose	23B	3-O-(b-D-Galactopyranosyl)-D-arabinose	Galβ1-3Ara
Terminal Galactose	24B	2-Acetamido-2-deoxy-3-O-(a-D-galactopyranosyl)-D-galactopyranose	Galα1-3GalNAc
Terminal Galactose	7C	2-Acetamido-2-deoxy-4-O-(a-D-galactopyranosyl)-D-glucopyranose	Galα1-4GlcNAc
Terminal Galactose	8C	6’-Sulfated-N-acetyllactosamine	Galβ1-4(6S)GlcNAc
Terminal Galactose	9C	2-Acetamido-2-deoxy-6-O-(b-D-galactopyranosyl)-D-galactopyranose	Galβ1-6GalNAc
Terminal Galactose	10C	6’-Sulfated-N-acetyllactosamine	(6S)Galβ1-4GlcNAc		1.18
Terminal Galactose	11C	3'-Galactosyllactose	Galβ1-3Galβ1-4Glc
Terminal Galactose	12C	4'-Galactosyllactose	Galβ1-4Galβ1-4Glc
Terminal Galactose	13C	6'-Galactosyllactose	Galβ1-6Galβ1-4Glc		1.94
Terminal Galactose	14C	Core type 2 triaose	Galβ1-4GlcNAβ1-3Gal
Terminal Galactose	15C	Core type 1 triaose	Galβ1-3GlcNAβ1-3Gal
Terminal Galactose	16C	Galα1-4Gb3	Galα1-4Galα1-4Galβ1-4Glc
Terminal Galactose	17C	Xeno antigen type 1	Galα1-3Galβ1-3GlcNAc
Terminal Galactose	18C	Galili antigen pentaose	Galα1-3Galβ1-4GlcNAcβ1-3Galβ1-4Glc	1.36
Terminal Galactose	19C	Globotriaose (Gb3) / Pk antigen	Galα1-4Galβ1-4Glc
Terminal Galactose	20C	Galili antigen heptaose	Galα1-3(Galβ1-4GlcNAcβ1-3)2Galβ1-4Glc
Terminal Galactose	21C	Galα1-4Gb3	Galα1-4Galα1-4Galβ1-4Glc
Terminal Galactose	22C	Di-N-acetyl-D-Lactosamine	Galβ1-4GlcNAcβ1-3Galβ1-4GlcNAc
Terminal Galactose	23C	p-Lacto-N-hexaose	Galβ1-3GlcNAcβ1-3Galβ1-4GlcNAcβ1-3Galβ1-4Glc
Terminal Galactose	24C	p-Lacto-N-neohexaose	Galβ1-3GlcNAcβ1-3Galβ1-4GlcNAcβ1-3Galβ1-4Glc
Terminal Galactose	7D	Lacto-N-neooctaose (LNnO)	Galβ1-4GlcNAcβ1-3Galβ1-4GlcNAcβ1-3Galβ1-4GlcNAcβ1-3Galβ1-4Glc
Terminal Galactose	8D	Galacto-N-neopentaose	Galβ1-4GlcNAcβ1-3Galβ1-4GlcNAcβ1-3Gal
Terminal Galactose	9D	Galactosyl lactose	Galβ1-4Glcβ1-1Gal
Terminal Galactose	10D	3a,4b-galactotriose	Galα1-3Galβ1-4Gal
Terminal GalNAc	11D	Tn Antigen	GalNAcα1-O-Ser
Terminal GalNAc	12D	Gb4 Globoside terminal	GalNAcβ1-3Gal
Terminal GalNAc	13D	receptor for P.aureginosa	GalNAcβ1-4Gal
Terminal GalNAc	15D	a-D-N-acetylgalactosamine	GalNAcα1-3Galβ1-4Glc
Terminal GalNAc	16D	Globo-N-tetraose (Gb4)	GalNAcβ1-3Galα1-4Galβ1-4Glc
Terminal GalNAc	17D	Globoisotetraose	GalNAcβ1-3Galα1-3Galβ1-4Glc		1.4
Terminal GalNAc	18D	Forssman antigen pentaose	GalNAcα1-3GalNAcβ1-3Galα1-4Galβ1-4Glc		1.47
Terminal GalNAc	19D	Forssman disaccharide	GalNAcα1-3GalNAc		1.2
Terminal GalNAc	20D	3-O-(2-Acetamido-2-deoxy-a-D-galactopyranosyl)-D-galactopyranose	GalNAcα1-3Gal
Terminal GalNAc	21D	3-O-(2-Acetamido-2-deoxy-a-D-galactopyranosyl)-D-galactopyranose	GalNAcα1-3Gal
Terminal GalNAc	22D	Gb4 Globoside terminal	GalNAcβ1-3Gal
Terminal GalNAc	23D	Gb4 Globoside terminal	GalNAcβ1-3Gal
Terminal GalNAc	24D	Isoglobotetraose / iGb4	GalNAcβ1-3Galα1-3Galβ1-4Glc
Terminal GalNAc	7E	Forssman antigen pentaose	GalNAcα1-3GalNAcβ1-3Galα1-4Galβ1-4Glc
Terminal GalNAc	8E	Forssman antigen triaose	GalNAcα1-3GalNAcβ1-3Gal		1
Terminal GalNAc	9E	Globotetraose (Gb4) / P antigen	GalNAcβ1-3Galα1-4Galβ1-4Glc
Terminal GalNAc	10E	Isoforssman antigen pentaose	GalNAcα1-3GalNAcβ1-3Galα1-3Galβ1-4Glc
Terminal GlcNAc	11E	N,N'-Diacetyl chitobiose	GlcNAcβ1-4GlcNAc
Terminal GlcNAc	12E	N,N',N''-Triacetyl chitotriose	GlcNAcβ1-4GlcNAcβ1-4GlcNAc
Terminal GlcNAc	13E	N,N',N'',N'''-Tetraacetyl chitotetraose	GlcNAcβ1-4GlcNAcβ1-4GlcNAcβ1-4GlcNAc
Terminal GlcNAc	14E	N,N',N'',N''',N'''',N'''''-Hexaacetyl chitohexaose	GlcNAcβ1-4GlcNAcβ1-4GlcNAcβ1-4GlcNAcβ1-4GlcNAcβ1-4GlcNAc
Terminal GlcNAc	15E	Pentacetyl chitopentaose	GlcNAcβ1-4GlcNAcβ1-4GlcNAcβ1-4GlcNAcβ1-4GlcNAc
Terminal GlcNAc	16E	N-Acetyl-D-Glucosamine 6-O-sulfate	6-O-Su-GlcNAc		1.27
Terminal GlcNAc	17E	N-Acetyl-D-Glucosamine	GlcNAc
Terminal GlcNAc	19E		GlcNAcβ1-3Gal		1.48
Terminal GlcNAc	20E	Lacto-N-triose II	GlcNAcβ1-3Galβ1-4Glc
Terminal GlcNAc	21E		GlcNAcα1-4Gal
Mannosyl	20B	4-O-(b-D-Galactopyranosyl)-D-mannopyranose	Galβ1-4Man
Mannosyl	18E	2-O-(2-Acetamido-2-deoxy-b-D-glucopyranosyl)-D-mannopyranose	GlcNAcβ1-2Man
Mannosyl	22E	β1-2 N-Acetylglucosamine-mannose	GlcNAcβ1-2Man		0.88
Mannosyl	23E	Bianntennary N-linked core pentasaccharide	GlcNAcβ1-2Manα1-6(GlcNAcβ1-2Manα1-3)Man
Mannosyl	24E	α1-2-Mannobiose	Manα1-2Man
Mannosyl	7F	α1-3-Mannobiose	Manα1-3Man
Mannosyl	8F	α1-4-Mannobiose	Manα1-4Man		1.15
Mannosyl	9F	α1-6-Mannobiose	Manα1-6Man
Mannosyl	10F	α1-3, α1-6-Mannotrioase	Manα1-6(Manα1-3)Man	2.43
Mannosyl	11F	α1-3,α1-3,α1-6-Mannopentaose	Manα1-6(Manα1-3)Manα1-6(Manα1-3)Man
Mannosyl	12F	1,4-b-D-Mannotriose	Manβ1-4Manβ1-4Man
Mannosyl	13F	β1-4-Mannobiose	Manβ1-4man		1.35
Mannosyl	14F	a-D-Galactosyl-mannotriose	a-D-Galactosyl-mannotriose
Mannosyl	15F	1,3-a1,6-a-D-Mannotetraose	Manα1-3(Manα1-6)Manα1-4Man
Mannosyl	16F	1,4-b-D-Mannotetraose	Manβ1-4Manβ1-4Manβ1-4Man
Mannosyl	13O	3-O-(2-Acetamido-2-deoxy-b-D-glucopyranosyl)-D-mannopyranose	GlcNAcβ1-3Man
Mannosyl	14O	2-Acetamido-2-deoxy-4-O-(b-D-mannopyranosyl)-D-glucopyranose	Manβ1-4GlcNAc
Fucosyl	17F	Lacto-N-fucopentaose I	Fucα1-2Galβ1-3GlcNAcβ1-3Galβ1-4Glc
Fucosyl	18F	Lacto-N-fucopentaose II	Galβ1-3(Fucα1-4)GlcNAcβ1-3Galβ1-4Glc
Fucosyl	19F	Lacto-N-fucopentaose III	Galβ1-4(Fucα1-3)GlcNAcβ1-3Galβ1-4Glc
Fucosyl	20F	Lacto-N-difucohexaose I	Fucα1-2Galβ1-3(Fucα1-4)GlcNAcβ1-3Galβ1-4Glc
Fucosyl	21F	Lacto-N-difucohexaose II	Galβ1-3(Fucα1-4)GlcNAcβ1-3Galβ1-4(Fucα1-3)Glc
Fucosyl	22F	H-disaccaride	Fucα1-2Gal		1.58
Fucosyl	23F	2'-Fucosyllactose	Fucα1-2Galβ1-4Glc
Fucosyl	24F	3'-Fucosyllactose	Galβ1-4(Fucα1-3)Glc
Fucosyl	7G	Lewis X trisaccharide	Galβ1-4(Fucα1-3)GlcNAc
Fucosyl	8G	Lewis A trisaccharide	Galβ1-3(Fucα1-4)GlcNAc
Fucosyl	9G	Blood Group A trisaccharide	GalNAcα1-3(Fucα1-2)Gal
Fucosyl	10G	Lactodifucotetraose (LDFT)	Fucα1-2Galβ1-4(Fucα1-3)Glc
Fucosyl	11G	Blood Group B Trisaccharide	Galβ1-3(Fucα1-2)Gal
Fucosyl	12G	Lewis Y tetrasaccharide	Fucα1-2Galβ1-4(Fucα1-3)GlcNAc		1.25
Fucosyl	13G	Blood Group H Type II Trisaccharide	Fucα1-2Galβ1-3GlcNAc
Fucosyl	14G	Lewis B tetrasaccharide	Fucα1-2Galβ1-3(Fucα1-4)GlcNAc
Fucosyl	15G	Sulpho Lewis A trisaccharide	SO3-3Galβ1-3(Fucα1-4)GlcNAc	2
Fucosyl	17G	Sulpho Lewis X trisaccharide	SO3-3Galβ1-4(Fucα1-3)GlcNAc
Fucosyl	18G	Difucosyllacto-N-hexaose	Galβ1-4(Fucα1-3)GlcNAcβ1-6(Fucα1-2Galβ1-3GlcNAcβ1-3)Galβ1-4Glc
Fucosyl	20G	Blood Group A tetrasaccharide	GalNAcα1-3(Fucα1-2)Galβ1-4GalNAc
Fucosyl	22G	Blood group B antigen tetraose type 5	Galα1-3(Fucα1-2)Galβ1-4Glc
Fucosyl	23G	Lactodifucotetraose (LDFT)	Fucα1-2Galβ1-4(Fucα1-3)Glc
Fucosyl	24G	Blood group A pentasaccharide	GalNAcα1-3(Fucα1-2)Galβ1-4(Fucα1-3)Glc
Fucosyl	7H	Lewis X tetraose	Galβ1-4(Fucα1-3)GlcNAcβ1-3Gal
Fucosyl	8H	Lewis Y pentaose	Fucα1-2Galβ1-4(Fucα1-3)GlcNAcβ1-3Gal
Fucosyl	9H	Lewis A tetraose	Galβ1-3(Fucα1-4)GlcNAcβ1-3Gal
Fucosyl	10H	Lewis B pentaose	Fucα1-2Galβ1-3(Fucα1-4)GlcNAcβ1-3Gal
Fucosyl	11H	Blood group H antigen tetraose type 4	Fucα1-2Galβ1-3GalNAcβ1-3Gal
Fucosyl	12H	Blood group A antigen pentaose type 4	GalNAcα1-3(Fucα1-2)Galβ1-3GalNAcβ1-3Gal	1.6
Fucosyl	13H	Blood group B antigen pentasaccharide type 4	Galα1-3(Fucα1-2)Galβ1-3GalNAcβ1-3Gal
Fucosyl	14H	Lewis X hexaose	Galβ1-4(Fucα1-3)GlcNAcβ1-3Galβ1-4(Fucα1-3)Glc
Fucosyl	15H	Blood group A pentasaccharide type I	GalNAcα1-3(Fucα1-2)Galβ1-3GlcNAcβ1-3Gal
Fucosyl	16H	Blood group A pentasaccharide type II	GalNAcα1-3(Fucα1-2)Galβ1-4GlcNAcβ1-3Gal
Fucosyl	17H	Blood group A tetrasaccharide type VI	GalNAcα1-3(Fucα1-2)Galβ1-4Glc
Fucosyl	18H	Blood group B hexasaccharide type I	Galα1-3(Fucα1-2)Galβ1-3GlcNAcβ1-3Galβ1-4Glc
Fucosyl	19H	Blood group B hexasaccharide type II	Galα1-3(Fucα1-2)Galβ1-4GlcNAcβ1-3Galβ1-4Glc
Fucosyl	20H	Blood group B type II trisaccharide	Fucα1-2Galβ1-4GlcNAc
Fucosyl	21H	Globo-H-hexaose	Fucα1-2Galβ1-3GalNAcβ1-3Galα1-4Galβ1-4Glc
Fucosyl	22H	2-Acetamido-2-deoxy-3-O-(a-L-fucopyranosyl)-D-glucopyranose	Fucα1-3GlcNAc
Fucosyl	23H	2-Acetamido-2-deoxy-4-O-(a-L-fucopyranosyl)-D-glucopyranose	Fucα1-4GlcNAc
Fucosyl	24H	2-Acetamido-2-deoxy-6-O-(a-L-fucopyranosyl)-D-glucopyranose	Fucα1-6GlcNAc
Fucosyl	2I	Blood group A antigen tetraose type 2	GalNAcα1-3(Fucα1-2)Galβ1-4GlcNAc
Fucosyl	3I	Blood group A antigen tetraose type 1	GalNAcα1-3(Fucα-2)Galβ1-3GlcNAc
Fucosyl	4I	Blood group B antigen tetraose type 1	Galα1-3(Fucα1-2)Galβ1-3GlcNAc
Fucosyl	5I	Blood group B antigen tetraose type 2	Galα1-3(Fucα1-2)Galβ1-4GlcNAc
Fucosyl	6I	Lewis Y (LeY) tetraose	Fucα1-2Galβ1-4(Fucα1-3)GlcNAc
Fucosyl	7I	Lewis B (Leb) tetraose	Fucα1-2Galβ1-3(Fucα1-4)GlcNAc
Fucosyl	8I	Xeno lewisX / α-Gal-LewisX	Galα1-3Galβ1-4(Fucα1-3)GlcNAc		0.98
Fucosyl	9I	Fucosylated B antigen type 5	Galα1-3(Fucα1-2)Galβ1-4(Fucα1-2)Glc
Fucosyl	10I	Blood group A antigen pentaose type 2	GalNAcα1-3(Fucα1-2)Galβ1-4GlcNAcβ1-3Gal
Fucosyl	11I	Blood group A antigen pentaose type 1	GalNAcα1-3(Fucα1-2)Galβ1-3GlcNAcβ1-3Gal
Fucosyl	12I	Blood group A antigen tetraose type 5	GalNAcα1-3(Fucα1-2)Galβ1-3(Fucα1-4)GlcNAc	3.09
Fucosyl	13I	Blood group H antigen pentaose type 2 / Lacto-N-neofucopentaose I (LnNFP I)	Fucα1-2Galβ1-4GlcNAcβ1-3Galβ1-4Glc
Fucosyl	14I	Blood group A type 5 tetrasaccharide	GalNAcα1-3(Fucα1-2)Galβ1-4Glc
Fucosyl	15I	N2F N-glycan	GlcNAcβ1-4(Fucα1-6)GlcNAc
Fucosyl	16I	6`O-sulfated Lewis X	SO6-3Galβ1-4(Fucα1-3)GlcNAc
Fucosyl	17I	6-O-sulfated Lewis A	SO6-3Galβ1-3(Fucα1-4)GlcNAc
Sialyl	18I	Sialyl Lewis A (S Lea)	Neu5Acα2-3Galβ1-3(Fucα1-4)GlcNAc
Sialyl	2J	Sialyl Lewis X (S Lex)	Neu5Acα2-3Galβ1-4(Fucα1-3)GlcNAc
Sialyl	3J	3'-Sialyllactosamine	Neu5Acα2-3Galβ1-4GlcNAc
Sialyl	4J	6'-Sialyllactosamine	Neu5Acα2-6Galβ1-4GlcNAc
Sialyl	5J	LS-Tetrasaccharide a (LSTa)	Neu5Acα2-3Galβ1-3GlcNAcβ1-3Galβ1-4Glc	3.1
Sialyl	6J	LS-Tetrasaccharide b (LSTb)	Galβ1-3(Neu5Acα2-6)GlcNAcβ1-3Galβ1-4Glc
Sialyl	7J	LS-Tetrasaccharide c (LSTc)	Neu5Acα2-6Galβ1-4GlcNAcβ1-3Galβ1-4Glc
Sialyl	8J	Disialyllacto-N-tetraose	Neu5Acα2-3Galβ1-3(Neu5Acα2-6)GlcNAcβ1-3Galβ1-4Glc
Sialyl	9J	3'-Sialyllactose	Neu5Acα2-3Galβ1-4Glc
Sialyl	10J	6'-Sialyllactose	Neu5Acα2-6Galβ1-4Glc
Sialyl	11J	Colominic acid	(Neu5Acα2-8Neu5Ac)n (n<50)
Sialyl	12J	LS-Tetrasaccharide d	Neu5Acα2-3Galβ1-4GlcNAcβ1-3Galβ1-4Glc
Sialyl	13J	9-acetamido-9-deoxy-N-acetyl-a-D-neuraminic acid	9-NAc-Neu5Ac
Sialyl	14J	N-glycolylneuraminic acid	Neu5Gc
Sialyl	15J	Sialyl lewis X pentaose	Neu5Acα2-3Galβ1-4(Fucα1-3)GlcNAcβ1-3Gal
Sialyl	16J	N-Acetylneuraminic acid dimer disodium salt	Neu5Ac-α-2,8-Neu5Ac 2Na
Sialyl	17J	SSEA-4 hexaose	Neu5Acα2-3Galβ1-3GalNAcβ1-3Galα1-4Galβ1-4Glc
Sialyl	18J	6'-Sialylgalactose	Neu5Acα2-6Gal
Sialyl	2K	Sialylated tetraose type 2	Neu5Acα2-3Galβ1-4GlcNAcβ1-3Gal
Sialyl	3K	Stage-Specific Embryonic Antigen-4 hexaose	Neu5Acα2-3Galβ1-3GalNAcβ1-3Galα1-4Galβ1-4Glc
Sialyl	4K	Stage-Specific Embryonic Antigen-4 tetraose	Neu5Acα2-3Galβ1-3GalNAcβ1-3Gal
Sialyl	5K	3SL (Gc)	Neu5Gcα2-3Galβ1-4Glc
Sialyl	6K	SSEA-4 hexaose (Gc)	Neu5Gcα2-3Galβ1-3GalNAcβ1-3Galα1-4Galβ1-4Glc
Sialyl	7K	3 Sialylgalactose - GM4	Neu5Acα2-3Gal
Sialyl	8K	Siayl Tn Antigen	Neu5Acα2-6GalNAcα1-O-ser
Sialyl	9K	sialylated globotriose	Neu5Acα2-3Galα1-4Galβ1-4Glc
Sialyl	12O	N-acetylneuraminic acid	Neu5Ac
Sialyl	15O	N-acetylallolactosamine	Neu5Acα2-3Galβ1-4GlcNAc
GAGs	10K	Neocarratetraose-41, 3-di-O-sulphate (Na+)	C24H36O­25S2Na2 (Mixed anomers. Tetrasaccharide of regular κ - carrageenan)
GAGs	11K	Neocarratetraose-41-O-sulphate (Na+)	C24H37O22SNa (Mixed anomers. Derived from C1003 by removal of the non-reducing terminal 4-sulphate)
GAGs	12K	Neocarrahexaose-24,41, 3, 5-tetra-O-sulphate (Na+)	C36H52O40S4Na4 (Mixed anomers. A hybrid sequence comprising carrageenan disaccharides in the order k-i-k, derived from the carrageenan from Chondrus crispus)		1.69
GAGs	13K	Neocarrahexaose-41, 3, 5-tri-O-sulphate (Na+)	C36H53O37S3Na3 (Mixed anomers. Hexasaccharide of regular κ-carrageenan)	3.55	1.98
GAGs	14K	Neocarraoctaose-41, 3, 5, 7-tetra-O-sulphate (Na+)	C48H70O49S4Na4 (Mixed anomers. Octasaccharide of regular κ-carrageenan)	1.44
GAGs	15K	Neocarradecaose-41, 3, 5, 7, 9-penta-O-sulphate (Na+)	C60H87O61S5Na5 (Mixed anomers. Decasaccharide of regular κ- carrageenan)
GAGs	16K	ΔUA-GlucNS-6S (II-S)	C12H16NO16S2Na3 (Produced from heparinase II digestion of heparin and heparin sulphate)		1.26
GAGs	18K	ΔUA-2S-GlucNS (III-S)	C12H16NO16S2Na3 (Produced from heparin by digestion with heparinase I and II)
GAGs	2L	ΔUA-2S-GlcNAc-6S (I-A)	C14H18NO17S2Na3 (Minor component produced from heparin by heparinase II)
GAGs	3L	ΔUA-GlcNAc-6S (II-A)	C14H19NO14SNa2 (Product of the action of heparinases II and III on heparin and heparan sulphate)		2.73
GAGs	4L	ΔUA-2S-GlcNAc (III-A)	C14H19NO14SNa2 (Minor product of the action of heparinase II on heparin)		1.27
GAGs	5L	ΔUA-GlcNAc (IV-A)	C14H20NO11Na (Produced from heparin sulphate by digestion With heparinase III)
GAGs	6L	ΔUA-GalNAc-4S (Delta Di-4S)	C14H19NO14SNa2 (Produced from various chondroitin sulphates By the action of chondroitinases ABC, B and AC-1)		1.54
GAGs	7L	ΔUA-GalNAc-6S (Delta Di-6S)	C14H19NO14SNa2 (Produced from various chondroitin sulphates By the action of chondroitinases ABC, AC-1 and C)
GAGs	8L	ΔUA-GalNAc-4S,6S (Delta Di-disE)	C14H18NO17S2Na3 (Produced from various chondroitin sulphates By the action of chondroitinases ABC, B and AC-1)
GAGs	9L	ΔUA-2S-GalNAc-4S (Delta Di-disB)	C14H18NO17S2Na3 (Produced from various chondroitin sulphates by action of chondroitinase ABC and/or B. Most typically from chondroitin sulphate B (dermatan sulphate))
GAGs	10L	ΔUA-2S-GalNAc-6S (Delta Di-disD)	C14H18NO17S2Na3 (Produced from various chondroitin sulphates by the action of chondroitinase ABC)
GAGs	11L	ΔUA-2S-GalNAc-4S-6S (Delta Di-triS)	C14H17NO20S3Na4 (Produced as a minor component by the action of chondroitinase ABC on various chondroitin sulphates, particularly B)
GAGs	12L	ΔUA-2S-GalNAc-6S (Delta Di-UA2S)	C14H19NO14SNa2 (Produced as a minor component from various chondroitin sulphates by the action of chondroitinase ABC)		2.41
GAGs	13L	ΔUA-GlcNAc (Delta Di-HA)	C14H20NO11Na (The only unsaturated disaccharide produced from hyaluronic acid by the action of chondroitinase ABC or AC-1)
GAGs	14L	Heparin	(GlcA/IdoAα/β1-4GlcNAcα1-4)n (n=200)
GAGs	15L	Chondroitin sulfate	(GlcA/IdoAβ1-3(±4/6S)GalNAcβ1-4)n (n<250)
GAGs	17L	Dermatan sulfate	((±2S)GlcA/IdoAα/b1-3(±4S)GalNAcβ1-4)n (n<250)		2.33
GAGs	18L	Chondroitin 6-sulfate	(GlcA/IdoAβ1-3(±6S)GalNAcβ1-4)n (n<250)
GAGs	1M	HA - 4 10mM
GAGs	2M	HA - 6 10mM
GAGs	7M	Heparin sulfate 5 mg/ml			3.01
GAGs	8M	β1-3 Glucan	(Glcβ1-3Glc)n
GAGs	9M	Chondroitin disaccharide Δdi-OS, sodium salt	C14H20NNaO11 (produced from various chondriotin sulfates by the action of chondriotinases ABC, AC-1 and C)		1.05
GAGs	10M	ΔUA→2S-GlcN-6S	Heparin unsaturated disaccharide I-H, the major component from the action of heparinase II on de-N-sulfated heparin		1.62
GAGs	11M	ΔUA→GlcN-6S	Heparin unsaturated disaccharide II-H, the major component from the action of heparinase II on de-N-sulfated heparin
GAGs	12M	ΔUA→2S-GlcN	Heparin unsaturated disaccharide III-H, the major component from the action of heparinase II on de-N-sulfated heparin
GAGs	13M	ΔUA→GlcN	Heparin unsaturated disaccharide iV-H is obtained from the action of heparinases on heparin
GAGs	14M	D-Glucuronic acid	GlcA
GAGs	15M	Chondroitin disaccharide 4S sodium salt	Dermatan 4-sulfate disaccharide sodium salt		1.43
GAGs	16M	Chondroitin disaccharide 6S sodium salt	Dermatan sulfate disaccharide sodium salt
GAGs	17M	Chondroitin disaccharide di-0S sodium salt	GlcAβ(1-4)GalNAcGlcAβ(1-4)GalNAc
GAGs	18M	Heparin I-H	De-N-sulfated heparin
GAGs	1N	Heparin IV-A	N-Acetyl-de-O-sulfated heparin
Terminal Glc	3N	Maltotriose	Glcα1-4Glcα1-4Glc
Terminal Glc	4N	Maltotetraose	Glcα1-4Glcα1-4Glcα1-4Glc
Terminal Glc	5N	2-O-a-D-Glucopyranosyl-D-galactopyranose	Glcα1-2Gal
Terminal Glc	6N	laminatriose	Glcβ1-3Glcβ1-3Glc
Terminal Glc	7N	1,3:1,4-b-Glucotetraose (B)	Glcβ1-4Glcβ1-4Glcβ1-3Glc
Terminal Glc	8N	isomaltotetraose	Glcα1-6Glcα1-6Glcα1-6Glc
Gangliosides	9N	asialo GM2	GalNAcβ1-4Galβ1-4Glc		1.06
Gangliosides	10N	asialo GM1	Galβ1-3GalNAcβ1-4Galβ1-4Glc		1.43
Gangliosides	11N	GT1c ganglioside sugar	Galβ1-3GalNAcβ1-4(Neu5Acα2-8Neu5Acα2-8 Neu5Acα2-3)Galβ1-4Glc
Gangliosides	12N	GT1a ganglioside sugar	Neu5Acα2-8Neu5Acα2-3Galβ1-3GalNAcβ1-4(Neu5Acα2-3)Galβ1-4Glc
Gangliosides	13N	GD1b ganglioside sugar	Galβ1-3GalNAcβ1-4(Neu5Acα2-8Neu5Acα2-3)Galβ1-4Glc
Gangliosides	14N	GD1a Ganglioside sugar	Neu5Acα2-3Galβ1-3GalNAcβ1-4(Neu5Acα2-3)Galβ1-4Glc
Gangliosides	15N	GM1b ganglioside sugar	Neu5Acα2-3Galβ1-3GalNAcβ1-4Galβ1-4Glc
Gangliosides	16N	GM1a ganglioside sugar	Galβ1-3GalNAcβ1-4(Neu5Acα2-3)Galβ1-4Glc
Gangliosides	17N	fucosyl GM1 ganglioside sugar	Fucα1-2Galβ1-3GalNAcβ1-4(Neu5Acα2-3)Galβ1-4Glc
Gangliosides	18N	GT2 ganglioside sugar	GalNAcβ1-4(Neu5Acα2-8Neu5Acα2-8Neu5Acα2-3)Galβ1-4Glc
Gangliosides	1O	GD2 ganglioside sugar	GalNAcβ1-4(Neu5Acα2-8Neu5Acα2-3)Galβ1-4Glc
Gangliosides	2O	GM2 ganglioside sugar	GalNAcβ1-4(Neu5Acα2-3)Galβ1-4Glc
Gangliosides	3O	GT3 ganglioside sugar	Neu5Acα2-8Neu5Acβ2-8Neu5Acα2-3Galβ1-4Glc
Gangliosides	4O	GD3 ganglioside sugar	Neu5Acα2-8Neu5Acα2-3Galβ1-4Glc
Gangliosides	5O	GM3 ganglioside sugar	Neu5Acα2-3Galβ1-4Glc
Gangliosides	6O	GT1b ganglioside sugar	Neu5Acα2-3Galβ1-3GalNAcβ1-4(Neu5Acα2-8Neu5Acα2-3)Galβ1-4Glc
Gangliosides	7O	GM2 Ganglioside oligosaccharide analogue	Galβ1-4(Neu5Acα2-3)Galβ1-4Glc
Gangliosides	8O	GM2 (Gc)	GalNAcβ1-4(Neu5Gcα2-3)Galβ1-4Glc
Gangliosides	9O	GM1a (Gc)	Galβ1-3GalNAcβ1-4(Neu5Gαa2-3)Galβ1-4Glc
Other	2N	D-Glucose-6-phosphate	6-O-(H2PO4)-Glc		1.18
Other	10O	N-Acetylmuramic acid	MurNAc
Other	11O	Rutinose	Rhaα1-6Glc
Other	16O	1,4-b-d Xylotetraose	Xylβ1-4Xylβ1-4Xylβ1-4Xyl
